# Targeted KRAS^G12V^ degradation elicits efficient and durable lung adenocarcinoma regression *in vivo*

**DOI:** 10.1101/2024.12.13.627539

**Authors:** Alberto Martín, Inés M. García-Pérez, Sonia San José, Pep Rojo, Carlos Riego-Mejías, Cristina Teodosio, Bárbara MG. Barbosa, Carolina Sánchez-Zarzalejo, Ignasi Folch-I-Casanovas, Antonia Odena Caballol, Sònia Jarió, Rodrigo Entrialgo, Marie-Julie Nokin, Diana Loa, Elizabeth Guruceaga, Camille Stephan-Otto Attolini, Chiara Ambrogio, Alberto Villanueva, Silvestre Vicent, Antoni Riera, David Santamaría, Cristina Mayor-Ruiz

## Abstract

Recent drug discovery breakthroughs led to the approval of KRAS^G12C^ inhibitors in lung adenocarcinoma (LUAD). Unfortunately, clinical responses remain limited due to rapid resistance onset. Proteolysis-targeting chimeras (PROTACs) have emerged as promising alternatives to traditional inhibition. However, there is limited mechanistic understanding of KRAS degradation *in vivo*. Here, we developed a preclinical LUAD mouse model and demonstrated that targeted oncogenic KRAS degradation induces rapid tumor regression. Transcriptional, histological, and immunophenotypic analyses revealed a substantial remodeling of the tumor microenvironment. Notably, disease relapse observed during long-term degrader treatment stems from proteolysis machinery dysregulation, indicating resistance mechanisms distinct from those reported upon KRAS inhibition. Our findings highlight the therapeutic potential of KRAS degradation in LUAD, offering insights into cell-intrinsic and extrinsic mechanisms driving durable antitumor responses and supporting further clinical exploration.

**SIGNIFICANCE:** Given the short duration of the clinical responses to KRAS inhibitors, complementary therapies are a dire medical need. Our preclinical findings endorse KRAS degradation as a therapeutic alternative in LUAD, where cell-intrinsic and extrinsic mechanisms drive tumor regression and durable therapeutic responses.
