## Supplementary Table 3 for "Targeted KRAS^G12V^ degradation elicits efficient and durable lung adenocarcinoma regression *in vivo*"

### Sheet: PRM_list_report
PG.ProteinAccessions	FG.Precursor	m/z	z	t start (min)	t stop (min)	HCD Collision Energy (%)
Biognosys standards	LGGNEQVTR	487.257	2	4.9	10.9	28
Biognosys standards	GAGSSEPVTGLDAK	644.823	2	16.8	22.8	28
Biognosys standards	VEATFGVDESNAK	683.828	2	23.5	29.5	28
Biognosys standards	YILAGVENSK	547.298	2	28.5	34.5	28
Biognosys standards	TPVISGGPYEYR	669.838	2	31.6	37.6	28
Biognosys standards	TPVITGAPYEYR	683.854	2	34.9	40.9	28
Biognosys standards	DGLDAASYYAPVR	699.338	2	44.8	50.8	28
Biognosys standards	ADVTPADFSEWSK	726.836	2	50.5	56.5	28
Biognosys standards	GTFIIDPGGVIR	622.854	2	62.1	68.1	28
Biognosys standards	GTFIIDPAAVIR	636.869	2	69.7	75.7	28
Biognosys standards	LFLQFGAQGSPFLK	776.93	2	73.8	79.8	28
sp|A2A432|CUL4B_MOUSE	LITYLDQTTQK	662.361	2	33.5	39.5	28
sp|A2A432|CUL4B_MOUSE	GLNSLLDENR	565.794	2	39.7	45.7	28
sp|A2A432|CUL4B_MOUSE	AFGSTIVINPEK	638.351	2	41	47	28
sp|A2A432|CUL4B_MOUSE	TLSHNLLVSEVYNQLK	620.007	3	59.2	65.2	28
sp|O35864|CSN5_MOUSE	ISALALLK	414.781	2	54.9	60.9	28
sp|O35864|CSN5_MOUSE	LLELLWNK	514.811	2	67.3	73.3	28
sp|O35864|CSN5_MOUSE	LEQSEAQLGR	565.794	2	11	17	28
sp|O88543|CSN3_MOUSE	SGELLAK	359.211	2	10.9	16.9	28
sp|O88543|CSN3_MOUSE	YTSQIVGR	462.251	2	11.5	17.5	28
sp|O88543|CSN3_MOUSE	VQLSGPQEAEK	593.309	2	12.7	18.7	28
sp|O88544|CSN4_MOUSE	AIQLSGTEQLEALK	750.917	2	50	56	28
sp|O88544|CSN4_MOUSE	NAAQVLVGIPLETGQK	819.465	2	60	66	28
sp|O88544|CSN4_MOUSE	FIEAAQR	417.727	2	10.1	16.1	28
sp|O88544|CSN4_MOUSE	ATTADGSSILDR	603.802	2	21.4	27.4	28
sp|O88545|CSN6_MOUSE	LILEYVK	439.273	2	43.7	49.7	28
sp|O88545|CSN6_MOUSE	ASEAGEVPFNHEILR	556.95	3	36.1	42.1	28
sp|O88545|CSN6_MOUSE	FNVLYDR	463.74	2	35.5	41.5	28
sp|P61082|UBC12_MOUSE	DINELNLPK	528.29	2	41.2	47.2	28
sp|P61082|UBC12_MOUSE	VGQGYPHDPPK	597.799	2	5.4	11.4	28
sp|P61082|UBC12_MOUSE	LFEQNVQR	517.275	2	16.4	22.4	28
sp|P61082|UBC12_MOUSE	GGYIGSTYFER	625.296	2	38.9	44.9	28
sp|P61202|CSN2_MOUSE	SINSILDYISTSK	720.883	2	71	77	28
sp|P61202|CSN2_MOUSE	ALYEQSLHIK	601.332	2	25.3	31.3	28
sp|P61202|CSN2_MOUSE	IDQVNQLLELDHQK	564.969	3	47.9	53.9	28
sp|P61202|CSN2_MOUSE	WTNQLNSLNQAVVSK	851.45	2	44.4	50.4	28
sp|P62254|UB2G1_MOUSE	NPVEGFSAGLIDDNDLYR	997.976	2	65.6	71.6	28
sp|P62254|UB2G1_MOUSE	WEVLIIGPPDTLYEGGVFK	1067.07	2	83.2	88	28
sp|P62254|UB2G1_MOUSE	FITEIWHPNVDK	500.261	3	48.2	54.2	28
sp|P62878|RBX1_MOUSE	QVCPLDNR	501.245	2	11.7	17.7	28
sp|P62878|RBX1_MOUSE	EWEFQK	433.706	2	27.3	33.3	28
sp|Q02053|UBA1_MOUSE	YDGQVAVFGSDFQEK	845.391	2	49.8	55.8	28
sp|Q02053|UBA1_MOUSE	LAGTQPLEVLEAVQR	812.457	2	65.6	71.6	28
sp|Q02053|UBA1_MOUSE	AENYDISPADR	625.786	2	18	24	28
sp|Q3TCH7|CUL4A_MOUSE	LPDNYTQDTWR	704.828	2	32.1	38.1	28
sp|Q3TCH7|CUL4A_MOUSE	AIQSSTSIR	481.767	2	7.8	13.8	28
sp|Q3TCH7|CUL4A_MOUSE	FIFNADFK	501.258	2	57.6	63.6	28
sp|Q3TCH7|CUL4A_MOUSE	TLGHNLLVSELYNQLK	614.676	3	65.1	71.1	28
sp|Q3U1J4|DDB1_MOUSE	YLAIAPPIIK	549.85	2	59.1	65.1	28
sp|Q3U1J4|DDB1_MOUSE	LVFSNVNLK	517.306	2	43.8	49.8	28
sp|Q3U1J4|DDB1_MOUSE	TVPLYESPR	531.285	2	23.2	29.2	28
sp|Q3UE37|UBE2Z_MOUSE	TAPQCLLR	479.761	2	22.4	28.4	28
sp|Q3UE37|UBE2Z_MOUSE	FNPNFYR	479.233	2	29.8	35.8	28
sp|Q6ZQ38|CAND1_MOUSE	TVSPALIAR	464.285	2	26.2	32.2	28
sp|Q6ZQ38|CAND1_MOUSE	ALTLIAGSPLK	542.342	2	52.3	58.3	28
sp|Q6ZQ38|CAND1_MOUSE	AVAALLTIPEAEK	663.387	2	56.9	62.9	28
sp|Q8BV13|CSN7B_MOUSE	ESLPELSVAQQNK	721.878	2	36.3	42.3	28
sp|Q8BV13|CSN7B_MOUSE	TQQQVEAEVSNIK	737.381	2	24.7	30.7	28
sp|Q8C7D2|CRBN_MOUSE	DDSLPENPIDFSYR	834.381	2	61.9	67.9	30
sp|Q8C7D2|CRBN_MOUSE	SALLPTIPETEDEISPDK	977.996	2	60.9	66.9	30
sp|Q8C7R4|UBA6_MOUSE	LETGQFLTFR	606.325	2	57.3	63.3	28
sp|Q8C7R4|UBA6_MOUSE	DGSLFWQSPK	582.788	2	52	58	28
sp|Q8C7R4|UBA6_MOUSE	FDLNEPLHLSFLQSAAK	644.007	3	70.6	76.6	28
sp|Q8C7R4|UBA6_MOUSE	NAVFQLEEALSSNK	775.396	2	64.5	70.5	28
sp|Q8C878|UBA3_MOUSE	NLALSGFR	439.248	2	38.3	44.3	28
sp|Q8C878|UBA3_MOUSE	AEVAAEFLNDR	617.807	2	41.4	47.4	28
sp|Q8C878|UBA3_MOUSE	SPAITATLEGK	544.303	2	28.9	34.9	28
sp|Q8VBV7|CSN8_MOUSE	SANSELGGIWSVGQR	780.892	2	53.1	59.1	28
sp|Q8VBV7|CSN8_MOUSE	GVLEQGWQADSTTR	774.376	2	32.6	38.6	28
sp|Q8VBW6|ULA1_MOUSE	DAAAVGNHVAK	526.778	2	3.1	9.1	28
sp|Q8VBW6|ULA1_MOUSE	LLQSVGQAPESISEK	793.425	2	30.7	36.7	28
sp|Q8VBW6|ULA1_MOUSE	SLAEEYGLDTVNK	719.857	2	39.1	45.1	28
sp|Q8VBW6|ULA1_MOUSE	YGAAEPHTIAAFLGGAAAQEVIK	762.402	3	66.3	72.3	28
sp|Q99LD4|CSN1_MOUSE	LQFIADR	431.743	2	30.9	36.9	28
sp|Q99LD4|CSN1_MOUSE	AESTPEIAEQR	615.802	2	12.5	18.5	28
sp|Q99LD4|CSN1_MOUSE	LFLELEPQVR	622.356	2	62.1	68.1	28
sp|Q9D9Z5|DDA1_MOUSE	GLPVYNK	395.727	2	16.4	22.4	28
sp|Q9D9Z5|DDA1_MOUSE	FHADSVCK	482.221	2	3.9	9.9	28
sp|Q9D9Z5|DDA1_MOUSE	EYPSEQIIVTEK	718.369	2	34.4	40.4	28
sp|Q9QZ73|DCNL1_MOUSE	TAVSCLSQNDWK	704.83	2	29.8	35.8	28
sp|Q9QZ73|DCNL1_MOUSE	LDVATDNFFQNPELYIR	1028.01	2	75.6	81.6	28
sp|Q9QZ73|DCNL1_MOUSE	FLDLWNK	468.253	2	59.8	65.8	28
sp|Q9QZ73|DCNL1_MOUSE	FLLEHHK	462.259	2	9.3	15.3	28
